# Rethinking sinking: Imaging flow fields of natural marine aggregates to infer porosity-dependent changes in sinking velocity and carbon flux

**DOI:** 10.1101/2023.09.05.555549

**Authors:** Clara M. Flintrop, Soeren Ahmerkamp, Nasrollah Moradi, Isabell Klawonn, Jöran März, Cora Hörstmann, Rainer Kiko, Arzhang Khalili, Hans-Peter Grossart, Xosé A. Álvarez-Salgado, Javier Arístegui, Morten H. Iversen

## Abstract

The marine biological carbon pump is mainly driven by the interplay between aggregate sinking velocity and remineralization. Sinking velocity of natural marine aggregates is not routinely measured but often calculated using Stokes’ law, which does not consider size-dependent changes in porosity. We analyzed the flow fields around 81 *in situ*-formed aggregates using Particle Image Velocimetry (PIV) to determine the factors controlling aggregate settling. Using an independently derived scaling of porosity with size, we predicted the sinking velocity of laboratory-formed and *in situ*-formed aggregates with known densities. Small aggregates (<500 µm) have relatively lower porosities than large aggregates, and their increased compactness and density leads to higher size-specific settling velocities, and generally higher carbon-to-volume ratios. Applying our scaling approach to a global data set of vertical aggregate abundance and size distribution, we found that small aggregates contribute 40-70% to total carbon fluxes *in situ*.

**Teaser:** Improved sinking velocity prediction for marine aggregates highlights the contribution of small aggregates to carbon sequestration.
