## Supplemental Data S1 for "Rethinking sinking: Imaging flow fields of natural marine aggregates to infer porosity-dependent changes in sinking velocity and carbon flux"

### Sheet: Tabelle1
dESD (mm)	w (m d-1)	Reference
0.28	50.9	This study
0.34	74.6
0.41	149.2
0.45	115.5
0.46	105.3
0.48	132.7
0.49	68.4
0.51	106.7
0.51	83
0.51	89.4
0.52	63.7
0.52	113.5
0.53	160.3
0.53	118.5
0.56	104.2
0.56	64.1
0.57	99.2
0.57	56.1
0.59	66.8
0.59	43.6
0.61	87.6
0.62	107.7
0.62	92.6
0.64	88.7
0.65	144.7
0.66	97.8
0.66	116.3
0.67	159.2
0.68	66.7
0.68	134
0.68	135
0.68	86.3
0.69	94.4
0.7	152.2
0.7	123
0.72	152.7
0.73	60.7
0.75	134.1
0.75	114.4
0.76	101.7
0.76	149.9
0.77	131
0.78	129.8
0.78	55.9
0.8	115.8
0.8	144.4
0.81	87.7
0.81	129.2
0.83	99
0.83	95.4
0.83	81.3
0.86	290.2
0.86	248.9
0.88	121.6
0.88	216.3
0.89	45.2
0.91	66
0.92	120.7
0.97	258.9
0.98	182.3
0.99	127.6
1.02	170.8
1.03	134.2
1.04	187.9
1.05	161
1.06	152.4
1.08	201.1
1.08	269.8
1.09	318.6
1.1	134.8
1.1	132.2
1.12	72.2
1.13	139.7
1.15	109.1
1.16	82
1.16	84.9
1.19	193.8
1.2	100.9
1.2	123.3
1.22	232.5
1.26	120.4
1.29	169.2
1.35	169.5
1.36	78.3
1.37	220.7
1.4	65.4
1.41	219.8
1.44	87.7
1.46	175.1
1.57	123.5
1.61	353.4
1.64	116.4
1.71	58.4
1.74	123.5
1.81	160.6
1.93	174.6
1.94	232.3
1.98	76.1
1.99	234.6
2.06	96.2
2.06	340.6
2.1	119.7
2.18	303.5
2.21	173.4
2.35	360.3
2.92	104.1
0.24	34	POS365 (37)
0.38	45
0.39	21
0.4	46
0.42	22
0.42	26
0.43	15
0.44	18
0.44	35
0.44	100
0.46	47
0.46	63
0.47	33
0.47	56
0.49	20
0.49	23
0.49	29
0.49	35
0.49	47
0.49	56
0.52	38
0.53	100
0.54	32
0.54	9
0.54	98
0.54	80
0.55	81
0.55	69
0.56	81
0.56	56
0.57	90
0.57	88
0.57	116
0.58	14
0.6	25
0.6	32
0.62	15
0.62	30
0.62	51
0.62	77
0.62	137
0.64	44
0.64	258
0.66	40
0.66	127
0.67	30
0.67	126
0.68	53
0.68	114
0.69	31
0.71	112
0.83	61
1.72	32
0.06	31.2	POS495 (38)
0.13	202.7
0.23	16.8
0.3	42.7
0.3	9.9
0.38	121.5
0.42	21.9
0.44	47.2
0.46	74
0.47	73
0.47	47.6
0.5	65.3
0.5	85.3
0.52	119.2
0.52	66.8
0.56	68.3
0.58	62.9
0.59	35.7
0.6	94.4
0.61	11.5
0.62	136.9
0.63	114.6
0.65	83.7
0.65	158.6
0.66	93.5
0.66	114.2
0.66	103.4
0.69	537.6
0.69	136.3
0.7	81.5
0.72	406.6
0.73	185.2
0.75	55.3
0.76	114.3
0.83	163.8
0.83	165.6
0.83	68.6
0.9	120.5
0.9	108.2
0.92	190.5
0.95	138.3
0.97	142.6
0.98	182.4
0.99	135.4
1.05	251.5
1.08	49.8
1.09	87
1.13	173.6
1.13	54.7
1.13	89.6
1.17	188.8
1.2	172.8
1.2	227.4
1.21	64.4
1.24	252
1.24	378.1
1.31	196.2
1.41	521.4
1.41	17.1
1.43	443
1.44	345.5
1.51	55.5
1.61	286.7
1.64	168.3
1.72	140.3
1.77	452.9
1.86	90.6
1.9	395.3
2.06	289.9
2.44	72.1
2.89	568.8
3.55	471.5
3.55	426.2
5.06	302.1
5.35	309.9
0.36	40.8	POS508 (39)
0.46	27
0.66	46.7
0.76	71.4
0.83	118.1
0.83	113
0.83	116
0.83	62.7
0.9	68.2
0.92	46.9
0.95	376.5
0.95	376.5
0.95	105.4
0.95	93.5
1.05	214
1.05	129.3
1.1	93
1.2	214
1.2	151.5
1.2	62.1
1.22	50.3
1.32	214
1.36	132.5
1.71	376.5
1.79	139.8
2.35	77.4	(44)
2.62	190
2.43	273
1.91	121.6
1.87	81.3
1.74	43.8
2	128.2
2.11	134.4
1.82	117.6
2.82	189.9
3.04	153.7
3.12	106.4
2.01	126.9
2	111.6
1.8	105.9
3.88	131.1
3.2	160
1.56	67.3
1.29	52.1
0.79	138.3
2.54	275.8
2.46	154.3
3.18	133
2.44	34.5
5.48	192.8
1.99	103.1
1.27	32.7
2.9	185.4
0.85	245.1
2.98	245.8
1.87	62.9
1.9	56
2.27	227.1
1.48	199.4
0.79	55.7
2.47	215.3
0.71	34.5
1.23	91.2
0.79	49.4
0.62	32.1
0.82	61.5
1.24	151.7
1.47	235.4
1.98	234
1.24	61.2
0.83	47.9
0.85	53.3
1.15	129.1
1.28	103.2
0.75	26.9
1.23	73.1
0.83	68.4
1.62	106.7
2.42	93.4
1.14	137.7
1.1	122.3
0.57	39.5
0.98	60.6
1.86	174.8
0.82	32.9
1.41	87.4
0.83	71.7
2.41	382
0.98	51.6
0.93	96.6
0.81	80.1
0.78	71.8
0.92	83.1
1.89	199
0.92	46.6
1.16	74.6
0.78	72.6
1.41	76.5
0.98	88.2
1.67	106.2
1.14	153.4
0.95	239.9
0.82	123.3
1.04	75.6
1.04	44.1
1.08	127.1
1.2	92.2
1.15	59.5
0.88	157.5
1	242.2
0.96	121.1
0.83	60.3
0.58	33.8
0.94	121.5
0.82	64.8
1.04	89.4
0.7	71
3.28	69.9	(46)
2.21	87
1.31	47.7
1.52	22.4
5.29	366.1
0.84	24.2
4.11	328
1.03	12.1
4.02	265.8
1.69	49
4.02	318.8
3.4	183.9
3.28	128.5
3.24	261.7
3.89	297.2
4.67	303.3
3	243.9
3.18	245.6
3.61	276.5
3.3	278.7
3.68	329
1.76	74
2.3	187.3
3.96	313.5
1.94	128.4
5.65	83.9
5.89	118.6
9.16	183.7
5.06	83.6
5.36	48.1
8.33	89.7
5.72	121
5.83	20.5
5.48	139.2
4.87	74
4.94	96
4.58	104.9
7.91	451
6.67	364.4
