## Supplemental Data S2 for "Rethinking sinking: Imaging flow fields of natural marine aggregates to infer porosity-dependent changes in sinking velocity and carbon flux"

### Sheet: Tabelle1
ρshd (g cm-3)	Reference
1.38	This study
1.37
1.35
1.35
1.31
1.32
1.24
1.23
1.22
1.35
1.35
1.18
1.17
1.33
1.21
1.43
1.28
1.28
1.28
1.21
1.22
1.23
1.17
1.28
1.2
1.16
1.18
1.16
1.18
1.43
1.08
1.14
1.13
1.15
1.16
1.13
1.2
1.16
1.14
1.14
1.18
1.28
1.15
1.34
1.29
1.22
1.25
1.23
1.28
1.3
1.17
1.18
1.17
1.17
1.17
1.16
1.33
1.39
1.2
1.28
1.36
1.09	(44)
1.13
1.22
1.13
1.19
1.05
1.17
1.21
1.17
1.05
1.05
1.21
1.11
1.18
1.12
1.17
1.18
1.18
1.07
1.14
1.16
1.16
1.15
1.17
1.18
1.17
1.17
1.11
1.09
1.09
1.08
1.11
1.11
1.14
1.13
1.12167	(46)
1.1226
1.12407
1.09027
1.1042
1.1104
1.03932
1.0597
1.06073
1.10753
1.06313
1.10527
1.07033
1.07487
1.0844
1.27	DY050 (47)
1.41
1.31
1.29
1.35
1.38
1.34
1.3
1.19
1.12
0.9
1.12
1.04
1.15
1.13
1.13
0.88
1.01
0.99
1.39
1.22
1.1
1.14
1.11
1
1.12	PS124 (83)
1.14
1.1
1.12
1.12
1.12
1.11
1.09
1.12
1.1
1.12
1.15
1.13
1.13
1.07
1.11
1.11
1.13
1.1
1.08
1.14
1.12
1.06
1.09
1.09
1.13
1.1
1.14
1.13
1.13
1.06
1.13
1.11
1.13
1.11
1.12
1.12
1.07
1.13
1.15
1.16
1.14
